# HP1-enhanced chromatin compaction stabilizes a synthetic metabolic circuit in yeast

**DOI:** 10.1101/2025.03.04.641524

**Authors:** Lidice González, Sergio A. García Echauri, Célia Jeronimo, Christian Poitras, Melis Gencel, Adrian Serohijos, Kerry Bloom, François Robert, José L. Avalos, Stephen W. Michnick

## Abstract

Chromatin compaction defines genome topology, evolution, and function. The Saccharomycotina subphylum, including the fermenting yeast *Saccharomyces cerevisiae* have a decompacted genome, possibly because they lost two genes mediating a specific histone lysine methylation and histone binding protein heterochromatin protein 1 (HP1). This decompaction may result in the higher-than-expected mutation and meiotic recombination rates observed in this species. To test this hypothesis, we retro-engineered *S. cerevisiae* to compact the genome by expressing the HP1 homologue of *Schizosaccharomyces pombe Sp*Swi6 and H3K9 methyltransferase *Sp*Clr4. The resulting strain had significantly more compact chromatin and reduced rates of mutation and meiotic recombination. The increased genomic stability significantly prolongs the optogenetic control of an engineered strain designed to grow only in blue light. This result demonstrates the potential of our approach to enhance the stability of strains for metabolic engineering and other synthetic biology applications, which are prone to lose activities due to genetic instability.
