## Supplementary Table 1 for "HP1-enhanced chromatin compaction stabilizes a synthetic metabolic circuit in yeast"

### Sheet: cerevisiae
Sample	Total reads	Mapped reads	% mapped reads	Deduplicated reads	% deduplicated reads	Fragments average size	Fragments size std	Log2 ratio Cerevisiae/Pombe	Pearson correlation
CJ1_ChIPseq_Input_yFR3583_NoTag-spSwi6-spClr4_Spike_R1_20230510	14013096	12604800	0.899501	11789538	0.841323	177.503	48.2583	3.85969
CJ2_ChIPseq_Input_yFR3583_NoTag-spSwi6-spClr4_Spike_R2_20230510	13184224	11647348	0.883431	10957840	0.831133	174.785	46.8479	3.62455
CJ3_ChIPseq_Input_yFR3584_spSwi6-5xFlag-spClr4_Spike_R1_20230510	13113302	11747886	0.895876	10986602	0.837821	173.242	45.8928	3.85928
CJ4_ChIPseq_Input_yFR3584_spSwi6-5xFlag-spClr4_Spike_R2_20230510	12673438	11458586	0.904142	10464804	0.825727	178.754	46.4276	3.94314
CJ5_ChIPseq_Input_yFR3593_spSwi6-5xFlag_Spike_R1_20230510	15135632	13556056	0.895639	12623812	0.834046	176.195	47.0394	3.71828
CJ6_ChIPseq_Input_yFR3593_spSwi6-5xFlag_Spike_R2_20230510	13477972	12089846	0.897008	11349516	0.842079	174.609	46.2345	3.75477
CJ13_ChIPseq_IP_H3_yFR3584_spSwi6-5xFlag-spClr4_Spike_R1_20230510	13984416	12300426	0.879581	9738548	0.696386	203.794	55.5906	3.33488
CJ14_ChIPseq_IP_H3_yFR3584_spSwi6-5xFlag-spClr4_Spike_R2_20230510	12988068	11461776	0.882485	8963626	0.690143	205.811	55.9482	3.32525
CJ15_ChIPseq_IP_H3_yFR3593_spSwi6-5xFlag_Spike_R1_20230510	13110290	11165796	0.851682	9148334	0.697798	210.225	56.4944	2.85849
CJ16_ChIPseq_IP_H3_yFR3593_spSwi6-5xFlag_Spike_R2_20230510	11073406	9204968	0.831268	7674258	0.693035	203.49	55.021	2.60982
CJ27_ChIPseq_IP_H3K9me2_yFR3584_spSwi6-5xFlag-spClr4_Spike_R1_20230510	14209674	12317070	0.866809	10547298	0.742262	202.253	54.1231	4.32473
CJ29_ChIPseq_IP_H3K9me2_yFR3593_spSwi6-5xFlag_Spike_R1_20230510	11424286	10012706	0.87644	8972616	0.785398	213.346	56.4195	4.31223
CJ30_ChIPseq_IP_H3K9me2_yFR3593_spSwi6-5xFlag_Spike_R2_20230510	12376154	10849916	0.876679	8324902	0.672657	210.264	57.5174	4.28218
CJ32_ChIPseq_IP_Flag_yFR3583_NoTag-spSwi6-spClr4_Spike_R1_20230510	12715750	10153860	0.798526	8946464	0.703573	169.232	46.012	2.67365
CJ33_ChIPseq_IP_Flag_yFR3583_NoTag-spSwi6-spClr4_Spike_R2_20230510	13177890	10622162	0.806059	9416330	0.714555	169.997	45.4148	2.7505
CJ34_ChIPseq_IP_Flag_yFR3584_spSwi6-5xFlag-spClr4_Spike_R1_20230510	12832908	11805836	0.919966	10638354	0.82899	176.415	47.2769	4.66192
CJ35_ChIPseq_IP_Flag_yFR3584_spSwi6-5xFlag-spClr4_Spike_R2_20230510	12725124	11848362	0.9311	10766950	0.846117	178.384	47.6743	4.71959
CJ36_ChIPseq_IP_Flag_yFR3593_spSwi6-5xFlag_Spike_R1_20230510	13112228	12042196	0.918394	10676422	0.814234	176.014	47.0954	4.78456
CJ37_ChIPseq_IP_Flag_yFR3593_spSwi6-5xFlag_Spike_R2_20230510	12102986	11182248	0.923925	9796984	0.809468	178.439	48.3295	4.76607
CJ38_ChIPseq_IP_H3K9me2_yFR3584_spSwi6-5xFlag-spClr4_Spike_R2_20230510	14560896	8026808	0.551258	6474850	0.444674	178.665	50.7404	1.58887
ChIPseq_Input_yFR3583_NoTag-spSwi6-spClr4_Spike_CJ1-CJ2_20230510				22747378		176.194	47.6035	3.74163	0.9983
ChIPseq_Input_yFR3584_spSwi6-5xFlag-spClr4_Spike_CJ3-CJ4_20230510				21451406		175.931	46.2366	3.89958	0.9991
ChIPseq_Input_yFR3593_spSwi6-5xFlag_Spike_CJ5-CJ6_20230510				23973328		175.444	46.6668	3.73544	0.998
ChIPseq_IP_H3_yFR3584_spSwi6-5xFlag-spClr4_Spike_CJ13-CJ14_20230510				18702174		204.761	55.7714	3.33026	0.9983
ChIPseq_IP_H3_yFR3593_spSwi6-5xFlag_Spike_CJ15-CJ16_20230510				16822592		207.152	55.9278	2.73972	0.9977
ChIPseq_IP_H3K9me2_yFR3584_spSwi6-5xFlag-spClr4_Spike_CJ27-CJ38_20230510				17022148		193.281	54.0881	2.66776	0.7108
ChIPseq_IP_H3K9me2_yFR3593_spSwi6-5xFlag_Spike_CJ29-CJ30_20230510				17297518		211.863	56.9714	4.29769	0.9949
ChIPseq_IP_Flag_yFR3583_NoTag-spSwi6-spClr4_Spike_CJ32-CJ33_20230510				18362794		169.624	45.7083	2.71255	0.9995
ChIPseq_IP_Flag_yFR3584_spSwi6-5xFlag-spClr4_Spike_CJ34-CJ35_20230510				21405304		177.406	47.4874	4.69064	0.9991
ChIPseq_IP_Flag_yFR3593_spSwi6-5xFlag_Spike_CJ36-CJ37_20230510				20473406		177.174	47.7053	4.77568	0.9989

### Sheet: pombe
Sample	Total reads	Mapped reads	% mapped reads	Deduplicated reads	% deduplicated reads	Fragments average size	Fragments size std
CJ1_ChIPseq_Input_yFR3583_NoTag-spSwi6-spClr4_Spike_R1_20230510	14013096	860226	0.0613873	812110	0.0579536	178.318	48.621
CJ2_ChIPseq_Input_yFR3583_NoTag-spSwi6-spClr4_Spike_R2_20230510	13184224	935206	0.0709337	888436	0.0673863	175.72	47.2479
CJ3_ChIPseq_Input_yFR3584_spSwi6-5xFlag-spClr4_Spike_R1_20230510	13113302	798560	0.0608969	757014	0.0577287	173.916	46.1812
CJ4_ChIPseq_Input_yFR3584_spSwi6-5xFlag-spClr4_Spike_R2_20230510	12673438	740528	0.0584315	680342	0.0536825	179.644	46.8344
CJ5_ChIPseq_Input_yFR3593_spSwi6-5xFlag_Spike_R1_20230510	15135632	1015674	0.0671048	959130	0.063369	176.981	47.2984
CJ6_ChIPseq_Input_yFR3593_spSwi6-5xFlag_Spike_R2_20230510	13477972	884026	0.0655904	840772	0.0623812	175.312	46.4911
CJ13_ChIPseq_IP_H3_yFR3584_spSwi6-5xFlag-spClr4_Spike_R1_20230510	13984416	1234282	0.0882612	965148	0.069016	202	55.3117
CJ14_ChIPseq_IP_H3_yFR3584_spSwi6-5xFlag-spClr4_Spike_R2_20230510	12988068	1163720	0.0895992	894298	0.0688554	203.735	55.6345
CJ15_ChIPseq_IP_H3_yFR3593_spSwi6-5xFlag_Spike_R1_20230510	13110290	1556170	0.118698	1261390	0.0962137	208.025	56.3739
CJ16_ChIPseq_IP_H3_yFR3593_spSwi6-5xFlag_Spike_R2_20230510	11073406	1525418	0.137755	1257190	0.113532	201.507	54.7074
CJ27_ChIPseq_IP_H3K9me2_yFR3584_spSwi6-5xFlag-spClr4_Spike_R1_20230510	14209674	617644	0.0434664	526340	0.037041	202.43	55.0496
CJ29_ChIPseq_IP_H3K9me2_yFR3593_spSwi6-5xFlag_Spike_R1_20230510	11424286	506670	0.0443503	451656	0.0395347	214.227	57.6431
CJ30_ChIPseq_IP_H3K9me2_yFR3593_spSwi6-5xFlag_Spike_R2_20230510	12376154	558696	0.0451429	427872	0.0345723	211.247	58.9138
CJ32_ChIPseq_IP_Flag_yFR3583_NoTag-spSwi6-spClr4_Spike_R1_20230510	12715750	1461180	0.114911	1402174	0.110271	178.641	49.7722
CJ33_ChIPseq_IP_Flag_yFR3583_NoTag-spSwi6-spClr4_Spike_R2_20230510	13177890	1453970	0.110334	1399258	0.106182	179.368	48.9863
CJ34_ChIPseq_IP_Flag_yFR3584_spSwi6-5xFlag-spClr4_Spike_R1_20230510	12832908	455440	0.03549	420240	0.0327471	175.158	47.5715
CJ35_ChIPseq_IP_Flag_yFR3584_spSwi6-5xFlag-spClr4_Spike_R2_20230510	12725124	437492	0.0343802	408652	0.0321138	176.972	47.7353
CJ36_ChIPseq_IP_Flag_yFR3593_spSwi6-5xFlag_Spike_R1_20230510	13112228	425176	0.0324259	387374	0.029543	173.758	46.7497
CJ37_ChIPseq_IP_Flag_yFR3593_spSwi6-5xFlag_Spike_R2_20230510	12102986	402788	0.0332801	360050	0.0297489	177.001	48.7464
CJ38_ChIPseq_IP_H3K9me2_yFR3584_spSwi6-5xFlag-spClr4_Spike_R2_20230510	14560896	2951384	0.202692	2152450	0.147824	190.274	52.9346
ChIPseq_Input_yFR3583_NoTag-spSwi6-spClr4_Spike_CJ1-CJ2_20230510				1700546		176.96	47.9261
ChIPseq_Input_yFR3584_spSwi6-5xFlag-spClr4_Spike_CJ3-CJ4_20230510				1437356		176.627	46.5794
ChIPseq_Input_yFR3593_spSwi6-5xFlag_Spike_CJ5-CJ6_20230510				1799902		176.202	46.9304
ChIPseq_IP_H3_yFR3584_spSwi6-5xFlag-spClr4_Spike_CJ13-CJ14_20230510				1859446		202.835	55.4739
ChIPseq_IP_H3_yFR3593_spSwi6-5xFlag_Spike_CJ15-CJ16_20230510				2518580		204.771	55.6438
ChIPseq_IP_H3K9me2_yFR3584_spSwi6-5xFlag-spClr4_Spike_CJ27-CJ38_20230510				2678790		192.662	53.575
ChIPseq_IP_H3K9me2_yFR3593_spSwi6-5xFlag_Spike_CJ29-CJ30_20230510				879528		212.778	58.2837
ChIPseq_IP_Flag_yFR3583_NoTag-spSwi6-spClr4_Spike_CJ32-CJ33_20230510				2801432		179.004	49.3826
ChIPseq_IP_Flag_yFR3584_spSwi6-5xFlag-spClr4_Spike_CJ34-CJ35_20230510				828892		176.052	47.6609
ChIPseq_IP_Flag_yFR3593_spSwi6-5xFlag_Spike_CJ36-CJ37_20230510				747424		175.32	47.7494
